# Integrated multi-omics single cell atlas of the human retina

**DOI:** 10.1101/2023.11.07.566105

**Authors:** Jin Li, Jun Wang, Ignacio L Ibarra, Xuesen Cheng, Malte D Luecken, Jiaxiong Lu, Aboozar Monavarfeshani, Wenjun Yan, Yiqiao Zheng, Zhen Zuo, Samantha Lynn Zayas Colborn, Berenice Sarahi Cortez, Leah A Owen, Nicholas M Tran, Karthik Shekhar, Joshua R Sanes, J Timothy Stout, Shiming Chen, Yumei Li, Margaret M DeAngelis, Fabian J Theis, Rui Chen

## Abstract

Single-cell sequencing has revolutionized the scale and resolution of molecular profiling of tissues and organs. Here, we present an integrated multimodal reference atlas of the most accessible portion of the mammalian central nervous system, the retina. We compiled around 2.4 million cells from 55 donors, including 1.4 million unpublished data points, to create a comprehensive human retina cell atlas (HRCA) of transcriptome and chromatin accessibility, unveiling over 110 types. Engaging the retina community, we annotated each cluster, refined the Cell Ontology for the retina, identified distinct marker genes, and characterized cis-regulatory elements and gene regulatory networks (GRNs) for these cell types. Our analysis uncovered intriguing differences in transcriptome, chromatin, and GRNs across cell types. In addition, we modeled changes in gene expression and chromatin openness across gender and age. This integrated atlas also enabled the fine-mapping of GWAS and eQTL variants. Accessible through interactive browsers, this multimodal cross-donor and cross-lab HRCA, can facilitate a better understanding of retinal function and pathology.
