## Supplementary Table for "Integrated multi-omics single cell atlas of the human retina"

### Sheet: Table S1
Table S1. Summary of collected sc/snRNA-seq data for the human retinal tissues
name	study_PI	Institute	access	n_donor	n_sample	n_cell	suspension	accession/note
Chen_a	Rui Chen	Baylor College of Medicine	private	28	40	1064973	single nuclei	lobe tissues
Chen_b	Rui Chen	Baylor College of Medicine	private		15	292556	single nuclei	macular, fovea, peripheral
Chen_c	Rui Chen	Baylor College of Medicine	private		20	153706	single nuclei
Chen_rgc	Rui Chen	Baylor College of Medicine	private		7	188644	single nuclei	NeuN enriched
Hackney	Jason A. Hackney	Genentech Inc.	public	4	11	105017	single nuclei	GSE135133
Roska	Botond Roska	Institute of Molecular and Clinical Ophthalmology Basel	public	4	15	149852	single cell	EGAS00001004561
Sanes	Joshua R. Sanes	Harvard University	public	7	19	93842	single cell	GSE148077
Wong	Raymond CB Wong	University of Melbourne	public	3	5	9694	single cell	E-MTAB-7316
Hafler	Brian Hafler	Yale School of Medicine	public	3	6	6318	single cell	GSE137537
Scheetz	T.E. Scheetz	The University of Iowa	public	3	6	6061	single cell	GSE130636
total				52	144	2070663
